# AI-assisted Discovery of an Ethnicity-influenced Driver of Cell Transformation in Esophageal and Gastroesophageal Junction Adenocarcinomas

**DOI:** 10.1101/2022.01.30.478408

**Authors:** Pradipta Ghosh, Vinicius J. Campos, Daniella T. Vo, Caitlin Guccione, Vanae Goheen-Holland, Courtney Tindle, Guilherme S. Mazzini, Yudou He, Ludmil Alexandrov, Scott M. Lippman, Richard R. Gurski, Soumita Das, Rena Yadlapati, Kit Curtius, Debashis Sahoo

## Abstract

Although Barrett’s metaplasia of the esophagus (BE) is the only known precursor lesion to esophageal adenocarcinomas (EACs), drivers of the metaplasia→dysplasia→neoplasia cascade in the esophagus remains incompletely understood. Using an AI-guided network transcriptomics approach, in which EAC initiation and progression is modeled as networks to simplify complex multi-cellular processes, we first predict cellular continuum states and disease driving processes with an unprecedented degree of precision. Key AI-guided predictions are subsequently validated in a human organoid model and patient-derived biopsies of BE, a case-control study of genomics of BE progression, and in a cross-sectional study of 113 patients with BE and EACs. We find that all EACs must originate from BE, pinpoint a CXCL8/IL8↔neutrophil immune microenvironment as a driver of cellular transformation in both EACs and gastroesophageal junction-ACs. This driver is prominent in Caucasians (Cau), but notably absent in African Americans (AAs). Network-derived gene signatures, independent signatures of neutrophil processes, CXCL8/IL8, and an absolute neutrophil count (ANC) are associated with risk of progression. SNPs associated with ethnic changes in ANC modify that risk. Thus, findings define a racially influenced immunological basis for cell transformation and suggest that benign ethnic neutropenia in AAs may serve as a deterrent to BE→EAC progression.

**BRIEF SUMMARY:** Esophageal adenocarcinoma (EAC) is a highly lethal cancer among Caucasians, while African Americans are somewhat protected; what factors drive transformation with racial disparity remain unknown. AI-enabled creation of the first computational map of neoplastic progression in the esophagus built and validated using transcriptomic datasets from diverse cohorts of human samples pinpointed CXCL8↔neutrophil tumor immune-microenvironment as a racially influenced driver of EACs and GEJ-ACs. Computational tools pinpoint a racially influenced driver of cell transformation during BE→EAC progression; in doing so, it reveals new novel biology, informs disease modeling, therapeutic strategies, and biomarkers.

**LAY SUMMARY:** By modeling diseases as networks, this work unravels a fundamental race-influenced immunologic driver of cell transformation in adenocarcinomas of the esophagus and the gastroesophageal junction.
