## Supplementary Information 1 for "AI-assisted Discovery of an Ethnicity-influenced Driver of Cell Transformation in Esophageal and Gastroesophageal Junction Adenocarcinomas"

### Sheet: Sheet1
	GSEID#	Sample size	Sample type/Description	Human/Mouse	Link to dataset	Associated Publication
	GSE100843	76	Patients in Arm A with Barrett's esophagus with high grade dysplasia were given vitamin D3 50,000 IU weekly for 2 weeks. Patients in Arm B with Barrett's esophagus with low grade dysplasia or no dysplasia were given vitamin D3 50,000 IU weekly for 12 weeks. In both arms, biopsies were obtained from two sites: Barrett's esophagus segment (IM) and normal squamous mucosa (NSQ) proximal to the segmen…	Hu	https://www.ncbi.nlm.nih.gov/geo/query/acc.cgi?acc=GSE100843	Cummings LC, Thota PN, Willis JE, Chen Y, Cooper GS, Furey N, Bednarchik B, Alashkar BM, Dumot J, Faulx AL, Fink SP, Kresak AM, Abusneineh B, Barnholtz-Sloan J, Leahy P, Veigl ML, Chak A, Markowitz SD. A nonrandomized trial of vitamin D supplementation for Barrett's esophagus. PLoS One. 2017 Sep 18;12(9):e0184928. doi: 10.1371/journal.pone.0184928. PMID: 28922414; PMCID: PMC5602627.
	GSE39491	120	We performed gene expression analysis using HG-U133A Affymetrix chips on fresh frozen tissue samples of Barrett’s metaplasia and matched normal mucosa from squamous esophagus (NE) and gastric cardia (NC) in 43 BE patients.	Hu	https://www.ncbi.nlm.nih.gov/geo/query/acc.cgi?acc=GSE39491	Hyland PL, Hu N, Rotunno M, Su H, Wang C, Wang L, Pfeiffer RM, Gherman B, Giffen C, Dykes C, Dawsey SM, Abnet CC, Johnson KM, Acosta RD, Young PE, Cash BD, Taylor PR. Global changes in gene expression of Barrett's esophagus compared to normal squamous esophagus and gastric cardia tissues. PLoS One. 2014 Apr 8;9(4):e93219. doi: 10.1371/journal.pone.0093219. PMID: 24714516; PMCID: PMC3979678.
	GSE65013	66	We cultured the cloned patient-matched stem cells of Barrett’s, gastric, esophageal epithelium, fetal esophagus cells (krt5 and krt7 + cells) and performed the ALI structure. Total RNA were isolated from them. We used Affymetrix chips (HuEx-1_0-st-v2) to hybridize 2 samples from each stem cell and ALI strucure.	Hu	https://www.ncbi.nlm.nih.gov/geo/query/acc.cgi?acc=GSE65013	Yamamoto Y, Wang X, Bertrand D, Kern F, Zhang T, Duleba M, Srivastava S, Khor CC, Hu Y, Wilson LH, Blaszyk H, Rolshud D, Teh M, Liu J, Howitt BE, Vincent M, Crum CP, Nagarajan N, Ho KY, McKeon F, Xian W. Mutational spectrum of Barrett's stem cells suggests paths to initiation of a precancerous lesion. Nat Commun. 2016 Jan 19;7:10380. doi: 10.1038/ncomms10380. PMID: 26783136; PMCID: PMC4735693.
	GSE64894	19	The cloned patient-matched stem cells of Barrett’s, gastric, and esophageal epithelium were transformed with retroviral infection of hTERT, SV40 and c-myc and then subcutaneously transplanted into highly immunocompromised NSG (NOD.Cg-Prkdcscid Il2rgtm1Wjl/SzJ) mice. Isolated tumors from transformed Barrett’s (3 patients), gastric (1 patient), and esophageal epithelium (1 patient) stem cells were …	Hu	https://www.ncbi.nlm.nih.gov/geo/query/acc.cgi?acc=GSE64894	Yamamoto Y, Wang X, Bertrand D, Kern F, Zhang T, Duleba M, Srivastava S, Khor CC, Hu Y, Wilson LH, Blaszyk H, Rolshud D, Teh M, Liu J, Howitt BE, Vincent M, Crum CP, Nagarajan N, Ho KY, McKeon F, Xian W. Mutational spectrum of Barrett's stem cells suggests paths to initiation of a precancerous lesion. Nat Commun. 2016 Jan 19;7:10380. doi: 10.1038/ncomms10380. PMID: 26783136; PMCID: PMC4735693.
	GSE39491	120	We performed gene expression analysis using HG-U133A Affymetrix chips on fresh frozen tissue samples of Barrett’s metaplasia and matched normal mucosa from squamous esophagus (NE) and gastric cardia (NC) in 43 BE patients.	Hu	https://www.ncbi.nlm.nih.gov/geo/query/acc.cgi?acc=GSE39491	Hyland PL, Hu N, Rotunno M, Su H, Wang C, Wang L, Pfeiffer RM, Gherman B, Giffen C, Dykes C, Dawsey SM, Abnet CC, Johnson KM, Acosta RD, Young PE, Cash BD, Taylor PR. Global changes in gene expression of Barrett's esophagus compared to normal squamous esophagus and gastric cardia tissues. PLoS One. 2014 Apr 8;9(4):e93219. doi: 10.1371/journal.pone.0093219. PMID: 24714516; PMCID: PMC3979678.
	GSE49292	9	Expression data of Barret's esophagus stem cells cloned from patient biopsy	Hu	https://www.ncbi.nlm.nih.gov/geo/query/acc.cgi?acc=GSE49292	Yamamoto Y, Wang X, Bertrand D, Kern F, Zhang T, Duleba M, Srivastava S, Khor CC, Hu Y, Wilson LH, Blaszyk H, Rolshud D, Teh M, Liu J, Howitt BE, Vincent M, Crum CP, Nagarajan N, Ho KY, McKeon F, Xian W. Mutational spectrum of Barrett's stem cells suggests paths to initiation of a precancerous lesion. Nat Commun. 2016 Jan 19;7:10380. doi: 10.1038/ncomms10380. PMID: 26783136; PMCID: PMC4735693.
	GSE26886	69	Gene expression profiling of 20 specimens of Barrett's esophagus patients, 21 specimens of adenocarcinoma patients and 19 biopsies from patients with normal esophageal squamous epithelium, 9 specimens of squamous cell carcinoma were studied.	Hu	https://www.ncbi.nlm.nih.gov/geo/query/acc.cgi?acc=GSE26886	Wang Q, Ma C, Kemmner W. Wdr66 is a novel marker for risk stratification and involved in epithelial-mesenchymal transition of esophageal squamous cell carcinoma. BMC Cancer. 2013 Mar 21;13:137. doi: 10.1186/1471-2407-13-137. PMID: 23514407; PMCID: PMC3610187.
	GSE34619	28	RNA was extraxted from endoscopic biopsies of BE (n=10), GC (n=10) and NE (n=10, only 8 uploaded). One NE sample was excluded since clustered with BE and all the intestinal markers were positive, indicating sampling error.	Hu	https://www.ncbi.nlm.nih.gov/geo/query/acc.cgi?acc=GSE34619	di Pietro M, Lao-Sirieix P, Boyle S, Cassidy A, Castillo D, Saadi A, Eskeland R, Fitzgerald RC. Evidence for a functional role of epigenetically regulated midcluster HOXB genes in the development of Barrett esophagus. Proc Natl Acad Sci U S A. 2012 Jun 5;109(23):9077-82. doi: 10.1073/pnas.1116933109. Epub 2012 May 17. PMID: 22603795; PMCID: PMC3384195.
	GSE13083	19	19 total samples were analyzed: 5 small intestine biopsies, 7 paired biopsy samples of normal esophagus and Barrett's esophagus without dysplasia	Hu	https://www.ncbi.nlm.nih.gov/geo/query/acc.cgi?acc=GSE13083	Stairs DB, Nakagawa H, Klein-Szanto A, Mitchell SD, Silberg DG, Tobias JW, Lynch JP, Rustgi AK. Cdx1 and c-Myc foster the initiation of transdifferentiation of the normal esophageal squamous epithelium toward Barrett's esophagus. PLoS One. 2008;3(10):e3534. doi: 10.1371/journal.pone.0003534. Epub 2008 Oct 27. PMID: 18953412; PMCID: PMC2568822.
	E-MTAB-4054	51	RNA-seq was performed on esophageal adenocarcinoma (EAC), Barrett's without dysplasia, Barrett's with low-grade dysplasia (LGD) and normal squamous esophagus tissue to find early alterations in the transcriptome level turning Barrett's dysplastic.	Hu	https://www.ebi.ac.uk/arrayexpress/experiments/E-MTAB-4054/	Maag JLV, Fisher OM, Levert-Mignon A, et al. Novel Aberrations Uncovered in Barrett's Esophagus and Esophageal Adenocarcinoma Using Whole Transcriptome Sequencing. Molecular Cancer Research : MCR. 2017 Nov;15(11):1558-1569. DOI: 10.1158/1541-7786.mcr-17-0332. PMID: 28751461.
	GSE153129	24	RNA-seq of SPT6 knockdown in regenerated epidermis using organotypic culture. ChIP-seq with SPT6 and RNA Pol II antibodies in differentiated primary keratinocytes, ATAC-seq in differentiated primary keratinocytes.	Hu	https://www.ncbi.nlm.nih.gov/geo/query/acc.cgi?acc=GSE153129	Li J, Xu X, Tiwari M, Chen Y et al. SPT6 promotes epidermal differentiation and blockade of an intestinal-like phenotype through control of transcriptional elongation. Nat Commun 2021 Feb 4;12(1):784. PMID: 33542242
	GSE26886	69	Gene expression profiling of 20 specimens of Barrett's esophagus patients, 21 specimens of adenocarcinoma patients and 19 biopsies from patients with normal esophageal squamous epithelium, 9 specimens of squamous cell carcinoma were studied.	Hu	https://www.ncbi.nlm.nih.gov/geo/query/acc.cgi?acc=GSE26886	Wang Q, Ma C, Kemmner W. Wdr66 is a novel marker for risk stratification and involved in epithelial-mesenchymal transition of esophageal squamous cell carcinoma. BMC Cancer. 2013 Mar 21;13:137. doi: 10.1186/1471-2407-13-137. PMID: 23514407; PMCID: PMC3610187.
	GSE37200	46	Cellularity of metaplastic, dysplastic, and tumor samples were assured to be greater than 70% before sample RNA was isolated. RNA from 31 Barrett’s and 15 adenocarcinoma samples was extracted and processed for hybridization on Affymetrix HG-U133A microarrays.	Hu	https://www.ncbi.nlm.nih.gov/geo/query/acc.cgi?acc=GSE37200	Myers AL, Lin L, Nancarrow DJ, Wang Z, Ferrer-Torres D, Thomas DG, Orringer MB, Lin J, Reddy RM, Beer DG, Chang AC. IGFBP2 modulates the chemoresistant phenotype in esophageal adenocarcinoma. Oncotarget. 2015 Sep 22;6(28):25897-916. doi: 10.18632/oncotarget.4532. PMID: 26317790; PMCID: PMC4694874.
	GSE77563	40	RNA was extracted from histologically normal squamous mucosa arising within the tubular esophagus above the gastrointestinal junction. Specimens were either collected as biopsies during upper GI endoscopy or as material collected at the time of tumor resection. Samples were processed for hybridization to Affymetrix Human Gene 2.1 ST arrays. Samples were collected from individuals self-identified …	Hu	https://www.ncbi.nlm.nih.gov/geo/query/acc.cgi?acc=GSE77563	Ferrer-Torres D, Nancarrow DJ, Steinberg H, Wang Z, Kuick R, Weh KM, Mills RE, Ray D, Ray P, Lin J, Chang AC, Reddy RM, Orringer MB, Canto MI, Shaheen NJ, Kresty LA, Chak A, Wang TD, Rubenstein JH, Beer DG. Constitutively Higher Level of GSTT2 in Esophageal Tissues From African Americans Protects Cells Against DNA Damage. Gastroenterology. 2019 Apr;156(5):1404-1415. doi: 10.1053/j.gastro.2018.12.…
	GSE74553	135	Cellularity of tumor samples were assured to be greater than 70% before sample RNA was isolated. RNA was extracted from histological confirmed adenocarcinomas arising at the gastroesophageal junction (GEJAC: n=70) or within the tubular esophagus (tEAC: n=52), along with histologically normal esophageal squamous (NE: n=8) and gastric mucosa (NG: n=5) sections collected at the time of tumor resecti…	Hu	https://www.ncbi.nlm.nih.gov/geo/query/acc.cgi?acc=GSE74553	Ferrer-Torres D, Nancarrow DJ, Kuick R, Thomas DG, Nadal E, Lin J, Chang AC, Reddy RM, Orringer MB, Taylor JM, Wang TD, Beer DG. Genomic similarity between gastroesophageal junction and esophageal Barrett's adenocarcinomas. Oncotarget. 2016 Aug 23;7(34):54867-54882. doi: 10.18632/oncotarget.10253. PMID: 27363029; PMCID: PMC5342387.
	GSE96668	60	n=60, 49 gastro-oesophageal adenocarcinoma samples, 11 non-cancer control samples. (11 of the 49 cancer samples were technical replicates of samples also used in batch#1). adenocarcinoma samples: 35 GOJ (12 type 1, 13 type 2, 10 type 3), 6 distal body, 8 antrum. non-cancer control samples: 4 duodenum, 3 gastric body, 4 gastric cardia (matched samples from 4 individual patients).	Hu	https://www.ncbi.nlm.nih.gov/geo/query/acc.cgi?acc=GSE96668	Bornschein J, Wernisch L, Secrier M, Miremadi A, Perner J, MacRae S, O'Donovan M, Newton R, Menon S, Bower L, Eldridge MD, Devonshire G, Cheah C, Turkington R, Hardwick RH, Selgrad M, Venerito M, Malfertheiner P; OCCAMS Consortium, Fitzgerald RC. Transcriptomic profiling reveals three molecular phenotypes of adenocarcinoma at the gastroesophageal junction. Int J Cancer. 2019 Dec 15;145(12):3389-3…
	GSE103616	9	Our mouse model of BE in which overexpression of IL-1b in the squamous esophagus induces chronic inflammation leads to metaplasia and dysplasia at the squamo-columnar junction (SCJ) in the mouse gastro-esophageal junction resembles the human disease. The impact of a high fat diet (HFD) and corresponding increase of specific upregulation of IL-8 in esophageal tissue on disease progression was inve…	Mouse	https://www.ncbi.nlm.nih.gov/geo/query/acc.cgi?acc=GSE103616	Münch NS, Fang HY, Ingermann J, Maurer HC, Anand A, Kellner V, Sahm V, Wiethaler M, Baumeister T, Wein F, Einwächter H, Bolze F, Klingenspor M, Haller D, Kavanagh M, Lysaght J, Friedman R, Dannenberg AJ, Pollak M, Holt PR, Muthupalani S, Fox JG, Whary MT, Lee Y, Ren TY, Elliot R, Fitzgerald R, Steiger K, Schmid RM, Wang TC, Quante M. High-Fat Diet Accelerates Carcinogenesis in a Mouse Model of Ba…
	GSE24931	12	Comparison of BE and EAC tissue from the mouse with normal squamous epithelium from the mouse.	Mouse	https://www.ncbi.nlm.nih.gov/geo/query/acc.cgi?acc=GSE24931	Quante M, Bhagat G, Abrams JA, Marache F, Good P, Lee MD, Lee Y, Friedman R, Asfaha S, Dubeykovskaya Z, Mahmood U, Figueiredo JL, Kitajewski J, Shawber C, Lightdale CJ, Rustgi AK, Wang TC. Bile acid and inflammation activate gastric cardia stem cells in a mouse model of Barrett-like metaplasia. Cancer Cell. 2012 Jan 17;21(1):36-51. doi: 10.1016/j.ccr.2011.12.004. PMID: 22264787; PMCID: PMC3266546.
	GSE158116	48	Barrett Esophagus (BE) is a risk factor for the development of esophageal adenocarcinoma (EAC). Disease progression, however, is not well understood. Here, we utilized our IL-1b mouse model of BE to study the impact of following risk factors on progression of BE to EAC: high fat diet (HFD) and overexpression of IL-8, modulations of the bile acid receptor FXR, modifications of Notch signaling in i…	Mouse	https://www.ncbi.nlm.nih.gov/geo/query/acc.cgi?acc=GSE158116	Kunze B, Middelhoff M, Maurer HC, Agibalova T, Anand A, Bührer AM, Fang HY, Baumeister T, Steiger K, Strangmann J, Schmid RM, Wang TC, Quante M. Notch signaling drives development of Barrett's metaplasia from Dclk1-positive epithelial tuft cells in the murine gastric mucosa. Sci Rep. 2021 Feb 24;11(1):4509. doi: 10.1038/s41598-021-84011-4. PMID: 33627749; PMCID: PMC7904766.
