## Supplementary Information 2 for "AI-assisted Discovery of an Ethnicity-influenced Driver of Cell Transformation in Esophageal and Gastroesophageal Junction Adenocarcinomas"

### Sheet: Genes_SLC44A4Cluster
	Genes (24):
	SLC44A4
	KRT8
	VSIG1
	SULT1C2
	GOLM1
	AGR2
	SPINK1
	TFF1
	CYSTM1
	ANXA10
	PLA2G10
	KIAA1324
	CLDN18
	MUC6
	PROM1
	TRIM31
	TRIM31
	CTSE
	TFF2
	CA2
	PIGR
	LGALS4
	TSPAN1
	TSPAN8

### Sheet: Reactome_SLC44A4 cluster
	Reactome Pathway:
	name	pValue	fdr
	Reversible hydration of carbon dioxide	5.41539e-06	0.000324923
	Erythrocytes take up oxygen and release carbon dioxide	0.000466004	0.0139801
	O2/CO2 exchange in erythrocytes	0.000954818	0.0143223
	Erythrocytes take up carbon dioxide and release oxygen	0.000954818	0.0143223
	Cytosolic sulfonation of small molecules	0.00881875	0.105825
	Estrogen-dependent gene expression	0.0365624	0.172206
	Defective GALNT12 causes CRCS1	0.0385069	0.172206
	Defective GALNT3 causes HFTC	0.0385069	0.172206
	Defective C1GALT1C1 causes TNPS	0.0403943	0.172206
	Acyl chain remodelling of PI	0.0479079	0.172206
	Acyl chain remodelling of PG	0.0497775	0.172206

### Sheet: Genes_SPINK7 cluster
Genes (220):
SPINK7 SERPINB3 MUC21 AQP3 IL1RN ADH7 RRAGD TMPRSS11B PTPN13 SPINK5 MTSS1 GRHL1 TPRG1 OGFRL1 KRT6A SRPX2 KLK11 SLC16A6 CLIC3 MUC21 PITX1 SPRR2B GRPEL2 PAX9 ZNF750 FAT2 RAET1E ZNF185 RORA SFN BHLHE40 RAB31 CAMSAP1 EXPH5 FAM83A GSDMC RASAL2 TP63 ATP6V1C2 PKP1 TMPRSS11F TMEM79 PIM1 PRSS27 BCKDHA TMEM40 KRT78 PRDM1 ARHGAP10 LYPD3 NCCRP1 CRISP3 IL20RB KLF8 KRT15 RARG EREG PALMD IL36A PGD PPP1R3C BNIPL…

### Sheet: Reactome_SPINK7 cluster
	Reactome Pathway:
	name	pValue	fdr
	Formation of the cornified envelope	1.11022e-16	6.31717e-14
	Keratinization	2.22045e-15	6.30607e-13
	Apoptotic cleavage of cell adhesion proteins	5.28433e-05	0.00998738
	RND3 GTPase cycle	0.000145129	0.0206083
	Regulation of TP53 Expression	0.00244573	0.276367
	Sphingolipid de novo biosynthesis	0.00348672	0.327752
	Activation of BH3-only proteins	0.00427814	0.338609
	Apoptotic cleavage of cellular proteins	0.00516615	0.338609
	Activation of NOXA and translocation to mitochondria	0.00537475	0.338609
	Interleukin-36 pathway	0.00723015	0.401331
	Apoptosis	0.00848878	0.401331
	Signaling by Overexpressed Wild-Type EGFR in Cancer	0.00933327	0.401331
	Inhibition of Signaling by Overexpressed EGFR	0.00933327	0.401331
	TP53 regulates transcription of several additional cell death genes whose specific roles in p53-dependent apoptosis remain uncertain	0.0144487	0.503692
	Apoptotic execution phase	0.0169064	0.503692
	EGFR interacts with phospholipase C-gamma	0.017037	0.503692
	RUNX1 regulates transcription of genes involved in differentiation of keratinocytes	0.017037	0.503692
	TP53 Regulates Transcription of Cell Death Genes	0.0177207	0.503692
	Developmental Biology	0.0190413	0.503692
	TP53 Regulates Transcription of Genes Involved in Cytochrome C Release	0.0221714	0.503692
	Sphingolipid metabolism	0.0250913	0.503692
	Neutrophil degranulation	0.0278389	0.503692
	Intrinsic Pathway for Apoptosis	0.029106	0.503692
	Programmed Cell Death	0.0293157	0.503692
	Negative regulation of TCF-dependent signaling by WNT ligand antagonists	0.030239	0.503692
	GRB2 events in EGFR signaling	0.0340085	0.503692
	Regulation of PAK-2p34 activity by PS-GAP/RHG10	0.0352434	0.503692
	Gap junction assembly	0.0383635	0.503692
	STAT3 nuclear events downstream of ALK signaling	0.0420575	0.503692
	RND1 GTPase cycle	0.0431376	0.503692
	Signaling by Retinoic Acid	0.0436122	0.503692
	SHC1 events in EGFR signaling	0.0463225	0.503692
