## Supplementary Information 3 for "AI-assisted Discovery of an Ethnicity-influenced Driver of Cell Transformation in Esophageal and Gastroesophageal Junction Adenocarcinomas"

### Sheet: Genes_IL10RACluster
	Genes (30):
	IL10RA
	WIPF1
	ST8SIA4
	PIK3CG
	AOAH
	CD4
	ITGA4
	GIMAP6
	TRPV2
	LAIR1
	CD84
	FGL2
	CD180
	PTP4A3
	FAM20C
	EMP3
	CD14
	MPEG1
	OR2I1P
	NCKAP1L
	C1QC
	PDE3A
	BCAT1
	ADGRE2
	DOCK2
	LILRB1
	FLI1
	CYBB
	TNFSF13B
	CSF2RB

### Sheet: Reactome_IL10RA cluster
	Reactome Pathway:
	name	pValue	fdr
	Immune System	6.66417e-05	0.0111292
	RUNX3 Regulates Immune Response and Cell Migration	0.000240154	0.0199328
	Innate Immune System	0.000474251	0.0252996
	Neutrophil degranulation	0.000617062	0.0252996
	RAC1 GTPase cycle	0.000855167	0.0282205
	RAC2 GTPase cycle	0.00115537	0.0311949
	The role of Nef in HIV-1 replication and disease pathogenesis	0.00196675	0.0452353
	RHO GTPases Activate WASPs and WAVEs	0.00386589	0.0773178
	Transfer of LPS from LBP carrier to CD14	0.00670506	0.120691
	Defective CSF2RA causes SMDP4	0.0177835	0.144898
	Defective CSF2RB causes SMDP5	0.0177835	0.144898
	RHO GTPase cycle	0.0188963	0.144898
	Nef and signal transduction	0.0199848	0.144898
	RAC3 GTPase cycle	0.021188	0.144898
	Nef Mediated CD4 Down-regulation	0.0221813	0.144898
	TRIF-mediated programmed cell death	0.0221813	0.144898
	Adaptive Immune System	0.0225838	0.144898
	Alpha-defensins	0.024373	0.144898
	Binding and entry of HIV virion	0.0287422	0.144898
	Cross-presentation of particulate exogenous antigens (phagosomes)	0.0287422	0.144898
	Transcriptional regulation by RUNX3	0.0287774	0.144898
	VEGFA-VEGFR2 Pathway	0.0329233	0.144898
	Immunoregulatory interactions between a Lymphoid and a non-Lymphoid cell	0.0333986	0.144898
	Erythropoietin activates Phosphoinositide-3-kinase (PI3K)	0.0352604	0.144898
	Diseases associated with surfactant metabolism	0.0352604	0.144898
	RHO GTPase Effectors	0.0361258	0.144898
	TNF receptor superfamily (TNFSF) members mediating non-canonical NF-kB pathway	0.0374237	0.144898
	Signaling by VEGF	0.0382889	0.144898
	IRAK2 mediated activation of TAK1 complex upon TLR7/8 or 9 stimulation	0.0395824	0.144898
	TRAF6-mediated induction of TAK1 complex within TLR4 complex	0.0417363	0.144898
	Activation of IRF3/IRF7 mediated by TBK1/IKK epsilon	0.0438855	0.144898
	Caspase activation via Death Receptors in the presence of ligand	0.0438855	0.144898
	Toll Like Receptor 4 (TLR4) Cascade	0.0450302	0.144898
	Host Interactions of HIV factors	0.0450302	0.144898
	Nef-mediates down modulation of cell surface receptors by recruiting them to clathrin adapters	0.04817	0.144898
	Leishmania phagocytosis	0.0482803	0.144898
	FCGR3A-mediated phagocytosis	0.0482803	0.144898
	Parasite infection	0.0482803	0.144898
	Regulation of actin dynamics for phagocytic cup formation	0.0488302	0.144898

### Sheet: Genes_LILRB3 Cluster
	Genes (31):
	LILRB3
	LUCAT1
	SDS
	FPR1
	MMP1
	SLC11A1
	ADGRG3
	MNDA
	FCGR3B
	ITGAX
	SNX10
	SELL
	TLR2
	CXCL8
	FPR2
	TDRD6
	MEFV
	CXCR1
	MMP3
	CXCL2
	AQP9
	SPP1
	MMP9
	RIPOR2
	INHBA
	BCL2A1
	C5AR1
	TREM1
	PTGS2
	CSF3R
	NLRC4

### Sheet: Reactome_LILRB3 cluster
	Reactome Pathway:
	name	pValue	fdr
	Immune System	4.16334e-14	6.70297e-12
	Interleukin-4 and Interleukin-13 signaling	7.86549e-12	6.29239e-10
	Signaling by Interleukins	3.05794e-11	1.62071e-09
	Neutrophil degranulation	5.86459e-11	2.34583e-09
	Interleukin-10 signaling	7.45412e-10	2.38532e-08
	Innate Immune System	4.7808e-08	1.24301e-06
	Cytokine Signaling in Immune system	8.85084e-08	2.03569e-06
	Activation of Matrix Metalloproteinases	1.71482e-07	3.42964e-06
	Peptide ligand-binding receptors	5.28315e-07	8.98135e-06
	Collagen degradation	4.67043e-06	7.47269e-05
	Degradation of the extracellular matrix	1.33681e-05	0.000187153
	Chemokine receptors bind chemokines	5.06097e-05	0.000645254
	Transport of glycerol from adipocytes to the liver by Aquaporins	5.37711e-05	0.000645254
	Class A/1 (Rhodopsin-like receptors)	8.76303e-05	0.000963934
	Extracellular matrix organization	0.000144844	0.00144844
	RUNX3 Regulates Immune Response and Cell Migration	0.000588166	0.00568073
	G alpha (i) signalling events	0.00068344	0.00568073
	Formyl peptide receptors bind formyl peptides and many other ligands	0.000710091	0.00568073
	GPCR ligand binding	0.00114822	0.00918576
	Assembly of collagen fibrils and other multimeric structures	0.00171994	0.0137595
	TP53 Regulates Transcription of Caspase Activators and Caspases	0.00230068	0.0161047
	Passive transport by Aquaporins	0.00253084	0.0177159
	Signaling by GPCR	0.00286099	0.0200269
	Nuclear events stimulated by ALK signaling in cancer	0.00412803	0.0247682
	GPCR downstream signalling	0.00569993	0.0322236
	Collagen formation	0.00587605	0.0322236
	Inflammasomes	0.00644473	0.0322236
	ATF4 activates genes in response to endoplasmic reticulum stress	0.00644473	0.0322236
	Extra-nuclear estrogen signaling	0.00702327	0.0351163
	PERK regulates gene expression	0.00966102	0.0483051
	Cell surface interactions at the vascular wall	0.0125455	0.0556745
	Antagonism of Activin by Follistatin	0.0139186	0.0556745
	TGFBR1 LBD Mutants in Cancer	0.0139186	0.0556745
	The IPAF inflammasome	0.0173685	0.069474
	Signaling by ALK fusions and activated point mutants	0.0226222	0.0904888
	Signaling by ALK in cancer	0.0226222	0.0904888
	Loss of Function of TGFBR1 in Cancer	0.0242328	0.0931505
	Aquaporin-mediated transport	0.0245623	0.0931505
	Nucleotide-binding domain, leucine rich repeat containing receptor (NLR) signaling pathways	0.0258924	0.0931505
	Transcriptional regulation of granulopoiesis	0.0258924	0.0931505
	Signaling by TGF-beta Receptor Complex in Cancer	0.0310502	0.0931505
	Glycoprotein hormones	0.0344413	0.103324
	TP53 Regulates Transcription of Cell Death Genes	0.0344618	0.103385
	Integrin cell surface interactions	0.0367549	0.110265
	Modulation by Mtb of host immune system	0.0378208	0.113462
	Senescence-Associated Secretory Phenotype (SASP)	0.0407037	0.122111
	Calcineurin activates NFAT	0.0411887	0.123566
	Ion influx/efflux at host-pathogen interface	0.0445451	0.128885
	EGFR Transactivation by Gastrin	0.0445451	0.128885
	Peptide hormone biosynthesis	0.0445451	0.128885

### Sheet: Genes_LNX1 cluster
	Genes (471):
	LNX1 MXD1 IL20RB SPRR2A ZNF425 KCTD15 BNIPL S100A14 CYSRT1 KLK13 AC008406.3 PPP2R2C TRIP10 PLEKHN1 SH3PXD2A-AS1 MIR205HG KANK1 PDZD2 EHF BAIAP2 DOCK9 DSG1-AS1 USP6NL ARHGAP40 SERPINB13 SAMD9 SLURP1 RAB38 GFOD2 RASSF5 NIBAN2 NCCRP1 CLDN17 C10orf99 FAM83D AL356867.1 MAL AC008556.1 TENT5B CYP2E1 TMEM154 TMPRSS11F EPS8L1 SOWAHC A2ML1 ITPKC ANXA8 C18orf25 EPB41L3 SPRR1A PERM1 ZBED2 ZNF185 ANKRD31 AP00…

### Sheet: Reactome_LNX1 cluster
	Reactome Pathway:
	name	pValue	fdr
	Formation of the cornified envelope	1.1835e-13	9.8112e-11
	Keratinization	1.017e-08	4.2104e-06
	RND3 GTPase cycle	0.000221753	0.0612039
	Apoptotic cleavage of cell adhesion proteins	0.000780412	0.161545
	Transport of connexins along the secretory pathway	0.00556799	0.700651
	Oligomerization of connexins into connexons	0.00556799	0.700651
	Interleukin-18 signaling	0.00797828	0.700651
	Regulation of TP53 Expression	0.009664	0.700651
	Signaling by FGFR1 amplification mutants	0.0147432	0.700651
	Gap junction assembly	0.0182579	0.700651
	Signaling by LRP5 mutants	0.0207299	0.700651
	HSF1-dependent transactivation	0.0225183	0.700651
	Interleukin-36 pathway	0.027553	0.700651
	Nectin/Necl trans heterodimerization	0.027553	0.700651
	Sensory perception of salty taste	0.035145	0.700651
	Signaling by Overexpressed Wild-Type EGFR in Cancer	0.035145	0.700651
	Inhibition of Signaling by Overexpressed EGFR	0.035145	0.700651
	LGK974 inhibits PORCN	0.0358505	0.700651
	Defective GALNT3 causes HFTC	0.0377979	0.700651
	Defective GALNT12 causes CRCS1	0.0377979	0.700651
	Gap junction trafficking	0.0436403	0.700651
